# Metagenomic Immunoglobulin Sequencing (MIG-Seq) Exposes Patterns of IgA Antibody Binding in the Healthy Human Gut Microbiome

**DOI:** 10.1101/2023.11.21.568153

**Authors:** Matthew R. Olm, Sean P. Spencer, Evelyn Lemus Silva, Justin L. Sonnenburg

**Affiliations:** Department of Microbiology and Immunology, Stanford University School of Medicine, Stanford, CA, USA; Chan Zuckerberg Biohub, San Francisco, CA, USA; Center for Human Microbiome Studies, Stanford University School of Medicine, Stanford, CA, USA; Division of Gastroenterology and Hepatology, Stanford School of Medicine, Stanford, CA, 94305, USA

## Abstract

IgA, the most highly produced human antibody, is continually secreted into the gut to shape the intestinal microbiota. Methodological limitations have critically hindered defining which microbial strains are targeted by IgA and why. Here, we develop a new technique, Metagenomic Immunoglobulin Sequencing (MIG-Seq), and use it to determine IgA coating levels for thousands of gut microbiome strains in healthy humans. We find that microbes associated with both health and disease have higher levels of coating, and that microbial genes are highly predictive of IgA binding levels, with mucus degradation genes especially correlated with high binding. We find a significant reduction in replication rates among microbes bound by IgA, and demonstrate that IgA binding is more correlated with host immune status than traditional microbial abundance measures. This study introduces a powerful technique for assessing strain-level IgA binding in human stool, paving the way for deeper understanding of IgA-based host microbe interactions.
