## Supplemental Table S1 for "Metagenomic Immunoglobulin Sequencing (MIG-Seq) Exposes Patterns of IgA Antibody Binding in the Healthy Human Gut Microbiome"

IgA_code	Tube_ID	sorting	sample	pairs	bases	DNA_conc_ng/ul	max ng (35ul)	IgA_frac	pass_sorting_QC	subject	timepoint	group	weeks	status
1018_p	1018	positive	OS_67	49030328	14795161202.0	0.060207043	2.107246505	0.0128	False	8017	1	Fiber	-2	baseline
1018_r	1018	resuspended_unsorted	OS_29	35398410	10680022275.0	0.168637473	5.902311555000001	0.4172	False	8017	1	Fiber	-2	baseline
1022_p	1022	positive	OS_62	56174287	16946125058.0	0.222231848	7.778114680000001	0.466	True	8021	1	Fermented	-2	baseline
1022_r	1022	resuspended_unsorted	OS_24	47132506	14226550059.0	2.893605348	101.27618718	0.1352999999999999	True	8021	1	Fermented	-2	baseline
1026_p	1026	positive	OS_64	62771318	18939282422.0	0.056453127	1.975859445	0.3229999999999999	True	8025	1	Fermented	-2	baseline
1026_r	1026	resuspended_unsorted	OS_26	52770930	15920318239.0	1.606993835	56.244784225	0.0669999999999999	True	8025	1	Fermented	-2	baseline
1036_p	1036	positive	OS_54	62210565	18768178951.0	0.180592252	6.32072882	0.563	True	8035	1	Fiber	-2	baseline
1036_r	1036	resuspended_unsorted	OS_16	54569115	16465194711.0	1.254472214	43.90652749	0.0726	True	8035	1	Fiber	-2	baseline
1037_p	1037	positive	OS_53	52914496	15967165250.0	0.272851966	9.54981881	0.545	True	8036	1	Fiber	-2	baseline
1037_r	1037	resuspended_unsorted	OS_15	52280302	15777418063.0	3.444290438	120.55016533	0.1414	True	8036	1	Fiber	-2	baseline
1038_p	1038	positive	OS_41	56513115	17047163884.0	0.138952657	4.863342995	0.7509999999999999	True	8037	1	Fiber	-2	baseline
1038_r	1038	resuspended_unsorted	OS_3	54774340	16531009738.0	2.64615007	92.61525245	0.0398	True	8037	1	Fiber	-2	baseline
1041_p	1041	positive	OS_69	53526940	16153877880.0	0.092620667	3.241723345	0.684	True	8041	1	Fiber	-2	baseline
1041_r	1041	resuspended_unsorted	OS_31	49393766	14906872699.0	0.493336798	17.26678793	0.0498	True	8041	1	Fiber	-2	baseline
2023_p	2023	positive	OS_72	50957256	15378107194.0	0.131488139	4.602084865	0.488	True	8023	2	Fiber	0	baseline
2023_r	2023	resuspended_unsorted	OS_34	30275585	9135700485.0	9.165100128	320.77850448000004	0.0286	True	8023	2	Fiber	0	baseline
2024_p	2024	positive	OS_51	60285741	18184600934.0	0.550713966	19.27498881	0.5660000000000001	True	8022	2	Fiber	0	baseline
2024_r	2024	resuspended_unsorted	OS_13	52347432	15794000544.0	3.053854261	106.884899135	0.1131	True	8022	2	Fiber	0	baseline
2025_p	2025	positive	OS_49	58847251	17757370601.0	0.021989287	0.769625045	0.526	True	8024	2	Fermented	0	baseline
2025_r	2025	resuspended_unsorted	OS_11	59823090	18053378091.0	2.490680181	87.17380633500001	0.0084999999999999	True	8024	2	Fermented	0	baseline
2027_p	2027	positive	OS_52	51695002	15603413109.0	0.10819942	3.7869797000000003	0.703	True	8026	2	Fermented	0	baseline
2027_r	2027	resuspended_unsorted	OS_14	56856869	17157554947.0	1.053233421	36.863169735	0.0267999999999999	True	8026	2	Fermented	0	baseline
2028_p	2028	positive	OS_76	54180250	16350229616.0	0.058532219	2.048627665	0.6809999999999999	True	8027	2	Fermented	0	baseline
2028_r	2028	resuspended_unsorted	OS_38	55408323	16725223817.0	0.842321075	29.481237625	0.0953999999999999	True	8027	2	Fermented	0	baseline
2029_p	2029	positive	OS_40	51353302	15494974727.0	0.050822252	1.7787788199999999	0.512	True	8028	2	Fermented	0	baseline
2029_r	2029	resuspended_unsorted	OS_2	54287955	16380994629.0	0.221625446	7.75689061	0.0948	True	8028	2	Fermented	0	baseline
2030_p	2030	positive	OS_60	53266364	16072512353.0	0.164334907	5.751721745	0.682	True	8029	2	Fiber	0	baseline
2030_r	2030	resuspended_unsorted	OS_22	55953922	16885057564.0	1.555622934	54.446802690000005	0.0751	True	8029	2	Fiber	0	baseline
2033_p	2033	positive	OS_44	60822316	18353035436.0	0.222202971	7.777103985	0.648	True	8032	2	Fermented	0	baseline
2033_r	2033	resuspended_unsorted	OS_6	261	67614.0	1.993055255	69.756933925	0.0837999999999999	True	8032	2	Fermented	0	baseline
2034_p	2034	positive	OS_70	51040312	15402421580.0	0.11385917	3.98507095	0.526	True	8033	2	Fermented	0	baseline
2034_r	2034	resuspended_unsorted	OS_32	43400448	13100569065.0	2.91594115	102.05794025	0.0946999999999999	True	8033	2	Fermented	0	baseline
2035_p	2035	positive	OS_71	57550546	17368770504.0	0.256450239	8.975758365	0.5479999999999999	False	8034	2	Fermented	0	baseline
2035_r	2035	resuspended_unsorted	OS_33	57797640	17445367182.0	1.202711483	42.094901905	-0.0032	False	8034	2	Fermented	0	baseline
2039_p	2039	positive	OS_45	44251447	13345336542.0	0.102900622	3.6015217699999997	0.7190000000000001	True	8038	2	Fiber	0	baseline
2039_r	2039	resuspended_unsorted	OS_7	50681136	15295276984.0	4.042809084	141.49831794	0.0233999999999999	True	8038	2	Fiber	0	baseline
2040_p	2040	positive	OS_48	52684956	15896534269.0	0.077244048	2.70354168	0.471	True	8039	2	Fiber	0	baseline
2040_r	2040	resuspended_unsorted	OS_10	49867761	15052967397.0	2.035994282	71.25979987	0.0588	True	8039	2	Fiber	0	baseline
7022_p	7022	positive	OS_65	48720176	14700953389.0	0.083004866	2.90517031	0.417	True	8021	7	Fermented	10	intervention
7022_r	7022	resuspended_unsorted	OS_27	44045739	13290862239.0	0.560575215	19.620132525	0.1747	True	8021	7	Fermented	10	intervention
7023_p	7023	positive	OS_58	53004048	15993908314.0	0.118681509	4.1538528150000005	0.414	True	8023	7	Fiber	10	intervention
7023_r	7023	resuspended_unsorted	OS_20	32038221	9668736230.0	4.656271206	162.96949221000003	0.0949	True	8023	7	Fiber	10	intervention
7024_p	7024	positive	OS_74	55822574	16849076251.0	0.043675373	1.528638055	0.531	True	8022	7	Fiber	10	intervention
7024_r	7024	resuspended_unsorted	OS_36	57233787	17269988873.0	0.130665165	4.573280775	0.1427	True	8022	7	Fiber	10	intervention
7025_p	7025	positive	OS_56	47306018	14273668970.0	0.058734353	2.055702355	0.208	False	8024	7	Fermented	10	intervention
7025_r	7025	resuspended_unsorted	OS_18	62968420	19003816239.0	1.107362007	38.757670245	-0.0381	False	8024	7	Fermented	10	intervention
7028_p	7028	positive	OS_61	41089728	12401143403.0	0.047674738	1.66861583	0.807	True	8027	7	Fermented	10	intervention
7028_r	7028	resuspended_unsorted	OS_23	55845367	16854886489.0	0.390840444	13.67941554	0.0767	True	8027	7	Fermented	10	intervention
7029_p	7029	positive	OS_68	47327713	14280422626.0	0.037770174	1.3219560899999998	0.5529999999999999	True	8028	7	Fermented	10	intervention
7029_r	7029	resuspended_unsorted	OS_30	52715936	15912089648.0	0.260521794	9.11826279	0.1251	True	8028	7	Fermented	10	intervention
7033_p	7033	positive	OS_47	61047773	18422682374.0	0.296819278	10.38867473	0.601	True	8032	7	Fermented	10	intervention
7033_r	7033	resuspended_unsorted	OS_9	51464353	15533805372.0	2.25015521	78.75543234999999	0.0626999999999999	True	8032	7	Fermented	10	intervention
7034_p	7034	positive	OS_46	62425368	18825807263.0	0.247657412	8.66800942	0.5770000000000001	False	8033	7	Fermented	10	intervention
7034_r	7034	resuspended_unsorted	OS_8	50674574	15295013711.0	3.807929426	133.27752991	-0.005	False	8033	7	Fermented	10	intervention
7035_p	7035	positive	OS_42	61481596	18543014740.0	0.223025945	7.8059080750000005	0.309	True	8034	7	Fermented	10	intervention
7035_r	7035	resuspended_unsorted	OS_4	59140499	17837395857.0	1.51233739	52.931808649999994	0.029	True	8034	7	Fermented	10	intervention
7037_p	7037	positive	OS_57	57623561	17381336681.0	0.221105673	7.738698555	0.79	True	8036	7	Fiber	10	intervention
7037_r	7037	resuspended_unsorted	OS_19	52978655	15988600558.0	0.650091682	22.75320887	0.08	True	8036	7	Fiber	10	intervention
7039_p	7039	positive	OS_73	100349599	30277467591.0	0.214160928	7.49563248	0.5489999999999999	True	8038	7	Fiber	10	intervention
7039_r	7039	resuspended_unsorted	OS_35	54514312	16446062748.0	1.840588499	64.420597465	0.0855	True	8038	7	Fiber	10	intervention
7040_p	7040	positive	OS_39	64134206	19356283299.0	0.036903885	1.291635975	0.74	True	8039	7	Fiber	10	intervention
7040_r	7040	resuspended_unsorted	OS_1	58740124	17729463727.0	0.266990081	9.344652835	0.1344	True	8039	7	Fiber	10	intervention
7041_p	7041	positive	OS_75	52794214	15931687237.0	0.050793376	1.77776816	0.431	True	8041	7	Fiber	10	intervention
7041_r	7041	resuspended_unsorted	OS_37	40989202	12365396039.0	3.499963905	122.498736675	0.0371999999999999	True	8041	7	Fiber	10	intervention
8018_p	8018	positive	OS_66	53236783	16065598579.0	0.077446182	2.71061637	0.7390000000000001	True	8017	8	Fiber	12	intervention
8018_r	8018	resuspended_unsorted	OS_28	54783027	16530792152.0	0.402939605	14.102886175	0.0960999999999999	True	8017	8	Fiber	12	intervention
8026_p	8026	positive	OS_50	49897298	15052657050.0	0.106048137	3.711684795	0.645	True	8025	8	Fermented	12	intervention
8026_r	8026	resuspended_unsorted	OS_12	70962295	21416568720.0	3.905285803	136.685003105	0.111	True	8025	8	Fermented	12	intervention
8027_p	8027	positive	OS_59	56717142	17112187241.0	0.158213136	5.53745976	0.546	False	8026	8	Fermented	12	intervention
8027_r	8027	resuspended_unsorted	OS_21	57375165	17318647549.0	2.176896089	76.191363115	-0.024	False	8026	8	Fermented	12	intervention
8030_p	8030	positive	OS_63	90709153	27372266923.0	0.346212154	12.11742539	0.58	True	8029	8	Fiber	12	intervention
8030_r	8030	resuspended_unsorted	OS_25	59614559	17987368210.0	0.909545054	31.83407689	0.0626999999999999	True	8029	8	Fiber	12	intervention
8032_p	8032	positive	OS_55	61253364	18480371176.0	0.135545256	4.74408396	0.602	True	8031	8	Fermented	12	intervention
8032_r	8032	resuspended_unsorted	OS_17	48780250	14722917311.0	2.118233927	74.138187445	0.1079999999999999	True	8031	8	Fermented	12	intervention
8038_p	8038	positive	OS_43	56483119	17041296151.0	0.177589119	6.215619165	0.6759999999999999	True	8037	8	Fiber	12	intervention
8038_r	8038	resuspended_unsorted	OS_5	49275765	14868518097.0	3.041654033	106.457891155	0.086	True	8037	8	Fiber	12	intervention
