## Supplemental Table S3 for "Metagenomic Immunoglobulin Sequencing (MIG-Seq) Exposes Patterns of IgA Antibody Binding in the Healthy Human Gut Microbiome"

Taxa	Taxonomic_Level	Sample_Size	Overall_P_value	Overall_FDR_Corrected_P	Overall_Direction	Overall_Effect_Size	High_Group_P_value	High_Group_FDR_Corrected_P	High_Group_Direction	High_Group_OR	Low_Group_P_value	Low_Group_FDR_Corrected_P	Low_Group_Direction	Low_Group_OR	Uncoated_Group_P_value	Uncoated_Group_FDR_Corrected_P	Uncoated_Group_Direction	Uncoated_Group_OR
Firmicutes_A	phylum	2467	6.066380771631035e-06	4.7887388119089673e-05	higher	-0.0958592585628392	0.7733292980893975	0.8553613300388784	higher	1.0313978667094394	7.514921101240194e-07	7.752234399174095e-06	higher	1.4489474826388888	9.696245777863178e-10	1.4618955172778329e-08	lower	0.5850293868979436
Bacteroidota	phylum	492	7.879441078825177e-43	3.08874090289947e-40	lower	0.3837172762213251	2.33332397573474e-15	9.146629984880179e-14	lower	0.272572870909216	5.24775959618571e-05	0.0003265272637626	lower	0.6706031315923474	6.609364907472216e-28	8.636236812430362e-26	higher	3.208007662835249
Actinobacteriota	phylum	219	0.0517087096992234	0.1158275097262604	higher	-0.0781209353812093	0.083346599706298	0.168229502088497	higher	1.348901488306166	0.2837101704751996	0.4000517511736627	lower	0.8574164817800195	0.7974514273131894	0.8647007431891808	lower	0.9372738436348752
Firmicutes	phylum	129	0.004050838999621	0.0149804612061458	higher	-0.1483615741693535	3.00350725026161e-06	2.505052855537343e-05	higher	2.568681318681319	0.0004322162686451	0.0019932797330459	lower	0.5255747126436782	0.7413775703166867	0.8354538671972735	lower	0.8961618925008046
Proteobacteria	phylum	102	1.8761609464391666e-16	9.19318863755192e-15	higher	-0.4758416682447048	1.597023823418852e-09	2.318641995482185e-08	higher	3.6649405672590327	0.0232962721441023	0.0589170237450846	lower	0.6302480916030534	0.0001093247142305	0.000612218399691	lower	0.2688721804511278
Firmicutes_C	phylum	53	0.5439640039381191	0.6561042755192082	lower	-0.0483347668455835	0.1459492888358838	0.2520357763157113	lower	0.4735	0.0064984442198494	0.0215880519845847	higher	2.468667674368387	0.0894902547715919	0.1762823109068544	lower	0.4735198889916743
Verrucomicrobiota	phylum	31	0.002143192051435	0.0084013128416253	higher	-0.3186593666765316	0.8142167726046105	0.8720573083634079	higher	1.1015384615384616	0.0654008112950816	0.1393321631938694	higher	2.204427696655676	0.0126519257819551	0.0374658904439284	lower	0.1235717498875393
Desulfobacterota	phylum	11	0.3312444529426788	0.4524988473004113	higher	0.1688607857364984	0.4269616553946741	0.5512607972418894	higher	1.7230861244019138	0.1219349448424094	0.224855201431509	lower	0.3639757349510032	0.2592771364129308	0.373664108359812	higher	2.1447928765001936
Faecalibacterium	genus	258	0.1143602558278123	0.2155250975216462	lower	-0.0587587865994403	1.0386324979607136e-14	3.7013085381872715e-13	lower	0.1180894399928376	5.042077394653468e-32	9.882471693520796e-30	higher	8.427867993713987	1.462563712084243e-13	4.410192116438641e-12	lower	0.1842949525489208
Bacteroides	genus	181	4.110076190223015e-17	2.6852497776123697e-15	lower	0.3693150031944228	3.6594020372908746e-05	0.0002398524706962	lower	0.3412537624450104	0.004749656765783	0.0169260495653361	lower	0.6453757620492633	6.394503956835211e-11	1.1393843413997283e-09	higher	2.903932503932504
Blautia_A	genus	156	1.0149289315123752e-19	7.957042823057022e-18	higher	-0.4282615491357686	4.404450787716715e-12	1.0790904429905952e-10	higher	3.437701643877708	0.0187170234681979	0.0513081622320626	lower	0.6780058083252662	1.660897216227112e-06	1.4797084290023362e-05	lower	0.2731449596679088
Alistipes	genus	116	1.7998935421642152e-25	1.763895671320931e-23	lower	0.5666855816875576	1.0675801083223284e-10	1.8195278367928375e-09	lower	0.0	0.0002058505520992	0.0010617554792486	lower	0.4892615971814445	5.089136793872731e-17	2.849916604568729e-15	higher	5.131925739276508
Gemmiger	genus	89	0.055172842380857	0.1220886033023017	lower	-0.118468896386805	0.4847201160483958	0.5999462300876081	lower	0.7798558389490745	0.0003953878409081	0.0018451432575713	higher	2.3999695917695054	0.0003112397135035	0.0015443793378912	lower	0.2646018858040859
unk	genus	74	1.989751755971612e-11	3.7142032778136756e-10	lower	0.4534225081394892	0.8780207385975902	0.92772002568802	lower	0.8853742561854056	6.528275755587764e-13	1.8279172115645738e-11	lower	0.1565729640347251	1.6617171498339002e-15	7.237701363720987e-14	higher	6.887823074873435
CAG-110	genus	65	0.0305225734740776	0.0751956782675043	lower	-0.1558460647632622	0.7438096929894094	0.8354538671972735	lower	0.8310850439882698	0.0716644744262345	0.1502271335565985	higher	1.6835449735449737	0.0909125663147329	0.1781886299768765	lower	0.5201013432764473
Mediterraneibacter	genus	63	1.836295144047524e-11	3.7142032778136756e-10	higher	-0.4914893812463257	7.851515575781999e-07	7.891779758221906e-06	higher	3.792691029900332	0.2969235518556893	0.415692972597965	lower	0.7451735561466782	7.190814007021948e-06	5.527057040691379e-05	lower	0.0590962517957424
CAG-83	genus	62	0.0044923675160428	0.0163107441509261	lower	0.2095001259716143	0.0001437609299317	0.0007826983962951	lower	0.0737053350360968	0.017515553504015	0.0490435498112421	higher	2.0247301587301587	0.7541619959197905	0.8398622227288576	higher	1.093349358974359
CAG-170	genus	60	0.0063175517373128	0.0211664981284328	lower	-0.2046207959911341	0.2370524231788547	0.3519869313867844	lower	0.6012295950816197	0.0019763324390304	0.008070024126041	higher	2.5917103382563127	0.0153638986501492	0.0433284048263201	lower	0.3357592204267917
Ruthenibacterium	genus	59	6.376286768674018e-12	1.3886135629556749e-10	lower	0.5191045361026747	1.6761439610674057e-05	0.0001194633514069	lower	0.0	0.0791687159901806	0.1626117222366765	lower	0.6124960654705697	3.290349771634064e-07	3.685191744230152e-06	higher	3.992638512204572
Bifidobacterium	genus	58	7.776802155461083e-08	9.237898318002256e-07	higher	-0.4092996841654295	6.1080852192716425e-06	4.7887388119089673e-05	higher	3.57625845229151	0.4155169310221736	0.5411383287730632	lower	0.783269685397345	2.718041507754565e-05	0.0001902629055428	lower	0.0643985131519757
Dysosmobacter	genus	57	0.0224462429876047	0.0580798698937967	lower	0.1754132587389907	0.0083595290677645	0.0262154831565094	lower	0.2511961722488038	0.4137637064683274	0.5406512431186145	higher	1.2830725462304409	0.192043016298796	0.3123687236063405	higher	1.4706712356379763
Agathobacter	genus	50	0.8861743887507157	0.9313146391160336	lower	0.0117382530988757	0.1914578763856551	0.3123687236063405	lower	0.5056	0.012807217651751	0.0374658904439284	higher	2.2890719337588408	0.160082153481024	0.2681718126690658	lower	0.5063611660079052
Parabacteroides	genus	44	0.0010270432540155	0.0044733439508232	lower	0.2865990843688685	0.1643097589341812	0.2729212945008434	lower	0.4551118210862619	0.1609242992026026	0.2684354267549796	lower	0.6352941176470588	0.0024976475460633	0.0095988023338905	higher	2.630577985550361
Eubacterium_G	genus	44	0.3015676829559192	0.4206922836965135	lower	-0.0901896664486592	0.3240734517633132	0.4488932618064268	lower	0.5846153846153846	0.0045639902015842	0.0164136161378074	higher	2.907626717195642	0.0152838920045562	0.0433284048263201	lower	0.2709000297039506
CAG-269	genus	43	0.000118405854217	0.000653733730325	lower	0.3398787700377338	0.0003921195784339	0.0018451432575713	lower	0.0	0.0067485391035348	0.0220452277382137	higher	2.825520833333333	0.8510438072210421	0.9040898981860394	lower	0.8538731023744648
Phocaeicola	genus	41	0.0427023225878809	0.0996387527050556	lower	0.1832003253902578	0.0062849244979321	0.0211664981284328	lower	0.113235294117647	0.009613831283514	0.0294423583057617	higher	2.661542100283822	0.699890271033116	0.801004273852519	lower	0.7683473389355743
ER4	genus	36	0.00018077475928	0.0009576176437539	lower	0.3609675567039908	0.0015019158291352	0.0062633085640532	lower	0.0	0.6069466178259038	0.7166357656257658	higher	1.281205840791333	0.0968218202494501	0.1869662735851451	higher	1.8856164383561644
CAG-103	genus	35	0.652221357556271	0.7609249171489828	lower	-0.0440626537641462	0.0014611628399331	0.00615887992746	lower	0.0	1.2052225348572856e-05	9.085523724308768e-05	higher	10.692999053926206	0.0212017408129852	0.0561559621533122	lower	0.2247338247338247
Lachnospira	genus	33	0.4808196915583108	0.5983533939392313	lower	0.070959161320607	0.0023005197606195	0.0089287499620085	lower	0.0	2.2156224578486144e-06	1.9300533410592373e-05	higher	20.74326241134752	0.0082764747526316	0.026165122260351	lower	0.1157641700404858
Haemophilus_D	genus	33	1.153656621107448e-14	3.768611628950997e-13	higher	-0.7770649698360541	6.11418914704277e-12	1.3886135629556749e-10	higher	12.673267326732674	0.0001005134236953	0.0005794303248322	lower	0.2364359214218896	0.0007884704611143	0.0034728137163689	lower	0.0
Akkermansia	genus	31	0.002143192051435	0.0084013128416253	higher	-0.3186593666765316	0.8142167726046105	0.8720573083634079	higher	1.1015384615384616	0.0654008112950816	0.1393321631938694	higher	2.204427696655676	0.0126519257819551	0.0374658904439284	lower	0.1235717498875393
Alistipes_A	genus	30	0.0002927035822174	0.0014710231311439	lower	0.3821247730963982	0.1483866399413813	0.2551208897237784	lower	0.3254094631483166	0.0230818133562232	0.0587537067249318	lower	0.4227946916471506	9.49670273737339e-05	0.0005556279810522	higher	4.349468713105077
Lawsonibacter	genus	29	4.410077035079562e-07	4.80208388264219e-06	lower	0.5418930935678292	0.0057893573149848	0.0197341571084702	lower	0.0	0.0854708924064428	0.1709417848128857	lower	0.5162839737582006	5.49330870167003e-05	0.0003364651579772	higher	4.685738503920322
CAG-1427	genus	29	0.1874653303562666	0.3074745167349645	lower	0.1414385930244047	0.0477776893454436	0.107637093238011	lower	0.162446059504883	0.252978695628693	0.3659322829758216	higher	1.68414863593603	0.6504669030260217	0.7609249171489828	higher	1.1926406926406927
CAG-41	genus	28	0.0002137592766561	0.001088229044795	higher	-0.404212873920694	0.0771587796550269	0.1608842639615455	higher	2.1891685736079327	0.8465543699608488	0.901764437566991	higher	1.151526538280883	0.0184607487562512	0.0509620669890878	lower	0.1374518918378567
Gordonibacter	genus	28	1.403267621057519e-06	1.2792579243129013e-05	lower	0.5267524655235913	0.0466872435480022	0.1057884362474963	lower	0.1685214626391097	0.0027809741750532	0.0105839017147658	lower	0.2997636748559893	8.582076263735737e-07	8.410434738461023e-06	higher	6.879281767955801
Collinsella	genus	28	0.4673764027027276	0.5884451051493391	lower	-0.0793571223963662	0.2117062065457727	0.3359871779997689	lower	0.3506859382655561	0.0200972795266745	0.0539598190031262	higher	2.960546139359699	0.2444969450002065	0.3569806799016831	lower	0.4468741542625169
Ruminococcus_E	genus	28	0.5003708368532523	0.6110447602693923	lower	0.0735871833694806	0.0466872435480022	0.1057884362474963	lower	0.1685214626391097	0.078027943487641	0.1618357346410331	higher	2.3570196078431374	0.8183871160424586	0.8741355571897651	lower	0.8123414547814288
Dorea_A	genus	28	3.430068441347633e-05	0.0002318253153462	higher	-0.452326390309776	0.140428858243809	0.2478466032051465	higher	1.845016077170418	0.3315119573273943	0.4524988473004113	higher	1.6031969910672308	0.0019062733158336	0.0078658856821768	lower	0.0
Eisenbergiella	genus	28	0.0205664378283713	0.0548438342089902	lower	0.2528542783484061	0.0466872435480022	0.1057884362474963	lower	0.1685214626391097	0.3315119573273943	0.4524988473004113	higher	1.6031969910672308	0.6412848228551451	0.7526456603569368	higher	1.249886621315193
Agathobaculum	genus	27	0.2045013108790359	0.3272020974064574	lower	-0.1410631708455305	0.8056569917222278	0.8676306064700915	lower	0.7962216974579803	0.4286560852077727	0.5512607972418894	higher	1.5223214285714286	0.6348027808569163	0.747275345633367	lower	0.6489925768822906
Roseburia	genus	27	0.0796465578302089	0.1626117222366765	lower	0.1948580883288787	0.4568751632410732	0.577726012872583	lower	0.5711722488038278	1.0	1.0	higher	1.0870422535211268	0.4851605993310504	0.5999462300876081	higher	1.312857142857143
Eubacterium_F	genus	27	0.43032092845923	0.5512607972418894	lower	0.0876818972466165	0.2081419171209957	0.3316732988269525	lower	0.3648407643312102	0.02944672247763	0.0730576912103225	higher	2.8304941176470586	0.243888480719469	0.3569806799016831	lower	0.4656630581867388
SFFH01	genus	26	0.9281957456090868	0.9702739527433654	lower	0.0102182386751524	0.0700501014455032	0.1484304852250662	lower	0.1821303656597774	0.0142154840949751	0.0409740423913989	higher	3.5407058823529414	0.3339454641761944	0.4524988473004113	lower	0.4860857798435018
Anaerostipes	genus	25	4.840163804122298e-10	7.589376844863762e-09	higher	-0.7188780767029193	1.9090356255993117e-11	3.7142032778136756e-10	higher	18.911475409836065	3.671211286167604e-05	0.0002398524706962	lower	0.1577964519140989	0.0050183883731066	0.0175643593058731	lower	0.0
Bariatricus	genus	24	1.3645713433374312e-06	1.2735999204482692e-05	higher	-0.5692894611349546	0.00032345761334	0.0015849423053663	higher	4.655339805825243	0.2967335552375104	0.415692972597965	lower	0.6370023419203747	0.0048662529103578	0.0171853255933359	lower	0.0
Dorea	genus	23	0.6741325288920994	0.7818341755198313	lower	0.0506292906178489	0.1038113900817929	0.1985076337173797	lower	0.2071831189478248	0.1312994739637903	0.2393925292735154	higher	2.311507750117426	0.8017733783157536	0.8658268988974529	lower	0.7867636571102553
Acetatifactor	genus	22	0.0055032051771741	0.0189233020127392	lower	0.3416434866248993	0.0225207658771865	0.0580798698937967	lower	0.0	0.2832724532286743	0.4000517511736627	higher	1.7093696230251838	0.4387533119854283	0.5602322420139672	higher	1.4067595108695652
Ruminococcus_D	genus	22	3.951560093580028e-05	0.0002539363207677	lower	0.5058491694179427	0.0225207658771865	0.0580798698937967	lower	0.0	0.5205239589923519	0.6317194796439689	lower	0.7655269320843091	0.0142119170242972	0.0409740423913989	higher	3.147768670309654
Anaeromassilibacillus	genus	21	2.7180963425276437e-10	4.439557359461818e-09	higher	-0.7952299273053991	7.452964740139989e-13	1.947708118756584e-11	higher	44.887888707037646	1.31680935960699e-06	1.2589982169900976e-05	lower	0.0663967611336032	0.0127346204443349	0.0374658904439284	lower	0.0
UBA1417	genus	21	0.7746256942954128	0.8553613300388784	lower	-0.0360750360750361	0.7805303461174289	0.857052929070118	higher	1.0794963352753242	0.3769020233009593	0.4991405173445137	higher	1.601782363977486	0.2831695066467513	0.4000517511736627	lower	0.3923186344238976
UBA1191	genus	21	0.0650085774252568	0.1393321631938694	lower	0.2324049116501947	0.1541376468404739	0.2604394722476973	lower	0.228060413354531	0.6599002539492905	0.7675991084514002	higher	1.279887482419128	0.4200953371514784	0.54528931179927	higher	1.501086956521739
Parasutterella	genus	20	0.0020115912230105	0.0081293171074239	higher	-0.3985424406973421	0.1514589759777419	0.258138776449021	higher	1.974587912087912	0.49504158748039	0.6068435695141339	higher	1.4942959837474603	0.0124562785374696	0.0374658904439284	lower	0.0
Faecalibacillus	genus	20	0.0306921135785731	0.0751956782675043	higher	-0.2788653901114604	0.0709345262640535	0.1494964209435967	higher	2.4857389801210026	0.3601256612308026	0.4785398617033038	lower	0.6373420683200749	0.7827743386420655	0.8571160356080717	lower	0.6590782456419645
Odoribacter	genus	20	0.3825487828762807	0.504912871675091	higher	-0.1126893398113746	0.7708144690802481	0.8553613300388784	higher	1.147364217252396	0.49504158748039	0.6068435695141339	higher	1.4942959837474603	0.2822215888768353	0.4000517511736627	lower	0.4142642642642642
Adlercreutzia	genus	19	0.576751752878992	0.6892886802700149	lower	-0.0738947368421052	0.2287008217963342	0.3448104697852425	lower	0.2535771065182829	0.3470030643263406	0.4642498335014522	higher	1.794467885607126	1.0	1.0	lower	0.9980126467931346
Coprococcus	genus	19	0.2675769446170974	0.3842130486809604	lower	0.1467669172932331	0.2287008217963342	0.3448104697852425	lower	0.2535771065182829	0.0090815459189033	0.028253698414366	higher	5.467136150234742	0.1523002708694705	0.2584489445057681	lower	0.2068526015894436
Clostridium_A	genus	19	1.4658448938204904e-05	0.000108417207241	lower	0.5736691729323309	0.0352702906514802	0.0836010924523777	lower	0.0	0.1017720182857306	0.1955619174902275	lower	0.4627480980917166	0.0004836483574783	0.0022045366992038	higher	5.208447332421341
Eubacterium_R	genus	19	0.2754003097398447	0.3940033628394859	lower	-0.1443909774436089	0.2287008217963342	0.3448104697852425	lower	0.2535771065182829	0.0560610933530977	0.1220886033023017	higher	3.42624745815736	0.3975655748563476	0.522468848411286	lower	0.4387917329093799
Flavonifractor	genus	18	0.0796300449398376	0.1626117222366765	lower	0.2383604684375893	1.0	1.0	lower	0.9167464114832536	0.3430816549522705	0.4605753724016782	lower	0.637511693171188	0.2416782050357106	0.3561573547894683	higher	1.8783967391304348
Dialister	genus	18	0.7463219877253995	0.8358806262524474	lower	0.0440033006442603	0.227206638376991	0.3448104697852425	lower	0.2685869260263724	0.4683542673637597	0.5884451051493391	higher	1.6655107778819118	1.0	1.0	higher	1.069686411149826
TF01-11	genus	18	0.2382500781322499	0.3524303042560075	lower	0.1603827477863467	0.227206638376991	0.3448104697852425	lower	0.2685869260263724	0.2244647697008679	0.3448104697852425	higher	2.2447257383966246	0.7797102098645261	0.857052929070118	lower	0.7474966170500676
Eubacterium_I	genus	18	9.49949096127174e-09	1.2840691230408696e-07	higher	-0.7804436827573074	2.578954587311586e-09	3.610536422236221e-08	higher	23.463414634146343	0.0001476095902624	0.0007926432792177	lower	0.1265858208955224	0.0199559917298724	0.0539499914352413	lower	0.0
Phascolarctobacterium	genus	17	0.329471542356361	0.4524988473004113	lower	0.1364430409513891	0.0558180721450039	0.1220886033023017	lower	0.0	0.0044937764497449	0.0163107441509261	higher	10.293758798686063	0.2270527362592846	0.3448104697852425	lower	0.2328778677462888
Ruminococcus_B	genus	16	2.9221505697911535e-05	0.0002009619339224	higher	-0.6026263202968885	0.0033633173601037	0.012677119280391	higher	4.631832797427653	0.442833620484123	0.563606426070702	lower	0.6376811594202898	0.032009208293405	0.076979200312974	lower	0.0
Escherichia	genus	16	0.0001076959099288	0.0006118376332187	higher	-0.5583785326862689	0.0146539261501596	0.0419294821230846	higher	3.595505617977528	0.7985246659042945	0.8647007431891808	lower	0.8208606173994387	0.032009208293405	0.076979200312974	lower	0.0
UBA9475	genus	16	0.0228966223874112	0.0586632416723215	lower	0.3280580930630887	0.0933993375279827	0.1812501995592536	lower	0.0	1.0	1.0	higher	1.065356418655436	0.1227525844549564	0.224855201431509	higher	2.2557065217391306
Fusicatenibacter	genus	16	2.305304927565599e-07	2.6578809753109256e-06	higher	-0.7458606908364258	5.7463993206509225e-08	7.03933916779738e-07	higher	20.26904376012966	0.0010459256066677	0.004505525690261	lower	0.1462758323765786	0.032009208293405	0.076979200312974	lower	0.0
Lachnoclostridium_B	genus	16	0.0557852748194512	0.1220886033023017	higher	-0.275799314872966	0.1850516676209158	0.3047909819638613	higher	2.093090909090909	0.7985246659042945	0.8647007431891808	lower	0.8208606173994387	0.5475640728603934	0.658420602948694	lower	0.5333976833976835
Barnesiella	genus	16	0.120160677770003	0.224299931837339	lower	0.224093634027976	0.3332987253156823	0.4524988473004113	lower	0.3046104928457869	0.7985246659042945	0.8647007431891808	lower	0.8208606173994387	0.1227525844549564	0.224855201431509	higher	2.2557065217391306
GCA-900066135	genus	15	4.632332754939261e-07	4.907768756584298e-06	higher	-0.7505707762557077	1.2875345659837048e-08	1.682378499552041e-07	higher	30.414100486223663	0.0002001269524645	0.0010459968715479	lower	0.0974717590102205	0.0520822370748775	0.1160013462122273	lower	0.0
Erysipelatoclostridium	genus	15	0.8727918789846318	0.924687612329664	higher	-0.0238584474885845	0.1656757555727971	0.2740290978250484	higher	2.3032	0.0341167302230164	0.0815473063867221	lower	0.3179271708683473	0.3359111340929074	0.4524988473004113	higher	1.8772048846675715
Holdemania	genus	15	0.009266465984916	0.0286020052447801	lower	0.3874429223744292	0.0889857718305686	0.1761738513009239	lower	0.0	0.113393864115552	0.2147362064410455	lower	0.4244122684104001	0.0011464906295327	0.0048850470301831	higher	5.670532060027285
Anaerobutyricum	genus	15	1.6333171655824362e-05	0.0001185667275756	higher	-0.6417237442922374	3.801807507487386e-06	3.104809464448032e-05	higher	12.817043618739904	0.0020428224780489	0.0081712899121959	lower	0.1585820895522388	0.2186617678260098	0.3448104697852425	lower	0.266338924233661
UMGS1766	genus	15	0.121998147692681	0.224855201431509	lower	0.2302701674277016	0.4953825057258236	0.6068435695141339	lower	0.3264819441290029	1.0	1.0	lower	0.9583723105706268	0.3359111340929074	0.4524988473004113	higher	1.8772048846675715
UBA3818	genus	15	0.0077620241658639	0.0251463923389973	lower	0.396404109589041	0.0889857718305686	0.1761738513009239	lower	0.0	0.5999604963351384	0.7105272343304359	lower	0.729312762973352	0.0236457507623208	0.059417527556601	higher	3.2964285714285717
Ruminococcus_A	genus	13	0.0039815484167461	0.014864447422519	higher	-0.4604414410461188	0.0176795857727619	0.0491517561909411	higher	3.958791208791209	0.583241194830749	0.692819843556526	lower	0.7447040498442368	0.0836855941511656	0.168229502088497	lower	0.0
Firm-11	genus	13	0.8838090899338942	0.9313146391160336	higher	0.0233884768967483	0.7140974707681159	0.8090352848008712	higher	1.377511961722488	0.583241194830749	0.692819843556526	lower	0.7447040498442368	0.7434179044477771	0.8354538671972735	higher	1.123274695534506
AM51-8	genus	13	0.0225127852037318	0.0580798698937967	lower	0.3648251349335205	0.1429452116103602	0.2501541203181303	lower	0.0	0.0931468318901613	0.1812501995592536	higher	3.527621722846442	1.0	1.0	lower	0.6796068796068796
UMGS1375	genus	13	4.274466808121523e-05	0.0002702566110941	higher	-0.6543069024529378	0.0005580802842225	0.0024859939933551	higher	7.418649517684887	0.1510704066755846	0.258138776449021	lower	0.3979925303454715	0.0836855941511656	0.168229502088497	lower	0.0
Evtepia	genus	12	0.0005432594478101	0.0024477896958804	lower	0.575491873396065	0.1409943686600706	0.2478466032051465	lower	0.0	1.0	1.0	lower	0.8942990654205607	0.1455429269063093	0.2520357763157113	higher	2.684628804031789
Veillonella	genus	12	0.0437863994086389	0.1012419985451606	higher	-0.3354956753160345	0.2458795499322817	0.3569806799016831	higher	2.30111821086262	1.0	1.0	lower	0.8942990654205607	0.4796144442107633	0.5983533939392313	lower	0.3393448656606551
Intestinimonas	genus	12	0.0439059687568298	0.1012419985451606	lower	0.3353055793175553	1.0	1.0	lower	0.9168789808917196	0.2349345792640954	0.3501686504620738	lower	0.4551820728291316	0.1455429269063093	0.2520357763157113	higher	2.684628804031789
CAG-354	genus	12	0.9216201714377004	0.9659762224694612	lower	-0.0163957798688336	0.1409943686600706	0.2478466032051465	lower	0.0	0.035402503436466	0.0836010924523777	higher	7.060393258426966	0.4796144442107633	0.5983533939392313	lower	0.3393448656606551
Enterocloster	genus	12	0.5323064859625761	0.6440251311645983	higher	-0.10393498716852	0.2458795499322817	0.3569806799016831	higher	2.30111821086262	0.5551808594080483	0.6655379109723393	lower	0.6380196170014012	1.0	1.0	lower	0.7478378378378379
Christensenella	genus	11	0.157948768625613	0.2657335506491	lower	0.2453871669949207	0.7008787396209541	0.801004273852519	lower	0.4577106518282989	1.0	1.0	higher	1.1186915887850468	0.7093873328915177	0.8060285057781883	higher	1.4051082543978348
Holdemanella	genus	11	0.0051055807938492	0.0177113953202556	higher	-0.4866279672437026	0.1175582716514834	0.2204920693176149	higher	2.6307622090369693	1.0	1.0	higher	1.1186915887850468	0.1349576452426811	0.2404699860687772	lower	0.0
Monoglobus	genus	11	0.107483664373328	0.2045320215259446	lower	-0.2797242666113817	1.0	1.0	higher	1.019108280254777	0.2196887256769698	0.3448104697852425	higher	2.8835360149672598	0.1349576452426811	0.2404699860687772	lower	0.0
UMGS1071	genus	11	7.33393008545003e-05	0.0004422923989994	lower	0.6890484088317612	0.2313544167434691	0.3474748328101145	lower	0.0	0.0289823892247931	0.072363672459356	lower	0.2385727611940298	0.0003383037717004	0.001637223191439	higher	10.07811080835604
UBA11524	genus	11	0.5139103304053607	0.6256299674500043	lower	-0.11345496009122	0.7008787396209541	0.801004273852519	lower	0.4577106518282989	0.0594707310809987	0.1287984894129918	higher	6.41553579784745	0.1349576452426811	0.2404699860687772	lower	0.0
UBA7160	genus	11	0.0003432414536304	0.001640861583209	higher	-0.6221623302581114	0.0065737595996174	0.0216547375046222	higher	5.546153846153846	0.356881356809462	0.4758418090792826	lower	0.5314347961406785	0.1349576452426811	0.2404699860687772	lower	0.0
RUG115	genus	11	0.2017470136633937	0.3246348745731928	lower	0.2218565357105836	0.7008787396209541	0.801004273852519	lower	0.4577106518282989	1.0	1.0	higher	1.1186915887850468	0.7093873328915177	0.8060285057781883	higher	1.4051082543978348
UBA866	genus	10	2.3981807783011267e-06	2.043667098030525e-05	higher	-0.859504132231405	3.1885506863715274e-08	4.031973771153673e-07	higher	inf	7.954808774887759e-05	0.000472467430266	lower	0.0	0.1336254958469015	0.2404699860687772	lower	0.0
Eggerthella	genus	10	0.3233436644019424	0.4488932618064268	lower	0.1799943003704759	0.2253063165499702	0.3448104697852425	lower	0.0	0.7493565688204802	0.8368882477995107	higher	1.4926791277258566	0.4484650933686751	0.5689265909401963	higher	1.6064179393002127
HGM12998	genus	10	0.0188478963301454	0.0513081622320626	lower	0.4279851809632373	0.2253063165499702	0.3448104697852425	lower	0.0	0.2020686464180078	0.3246348745731928	lower	0.4249494478145901	0.008276722347662	0.026165122260351	higher	5.651494565217392
UMGS1975	genus	10	0.0123185982395585	0.0374332597667205	lower	0.4561128526645768	0.2253063165499702	0.3448104697852425	lower	0.0	0.2020686464180078	0.3246348745731928	lower	0.4249494478145901	0.008276722347662	0.026165122260351	higher	5.651494565217392
UMGS1600	genus	10	0.0407807279748152	0.095724822551662	lower	0.3728127671701339	0.2253063165499702	0.3448104697852425	lower	0.0	1.0	1.0	lower	0.9584306398879028	0.2338078934590154	0.3498194436486032	higher	2.503161698283649
Blautia	genus	10	0.4291111372626018	0.5512607972418894	higher	-0.1441151325163865	0.3985157797830982	0.522468848411286	higher	1.9699248120300752	1.0	1.0	lower	0.9584306398879028	0.698682207559244	0.801004273852519	lower	0.4150547308442045
