## Supplemental Table S5 for "Metagenomic Immunoglobulin Sequencing (MIG-Seq) Exposes Patterns of IgA Antibody Binding in the Healthy Human Gut Microbiome"

genome	Tube_ID	resuspended_unsorted	positive	phylum	name	IgA_prob	IgA_binding_class	diff
METABAT215_SUBJECTMAPPING_SCAFFOLDS_1500_MERGED_K77_METASPADES__Pilot_8021_1_1_C2.65.fa	1022	1.2823216260515222	1.1712501894009104	Firmicutes_A	CAG-269 sp000437215	0.0160474070623346	low	-0.1110714366506118
METABAT215_SUBJECTMAPPING_SCAFFOLDS_1500_MERGED_K77_METASPADES__Pilot_8021_6_4_E8.9.fa	1022	1.4816047268282877	1.422843518860797	Firmicutes_A	Eubacterium_G ventriosum	0.0790302952880766	low	-0.0587612079674906
METABAT215_SUBJECTMAPPING_SCAFFOLDS_1500_MERGED_K77_METASPADES__Pilot_8021_7_4_E11.54.fa	1022	1.802669835782805	1.675218027171965	Bacteroidota	Phocaeicola coprophilus	0.0455558416358088	low	-0.12745180861084
METABAT215_SUBJECTMAPPING_SCAFFOLDS_min1500_COASSEMBLY_8021_1500_MERGED_77_METASPADES__.118.fa	1022	2.033356516254993	2.048331305414026	Firmicutes_A	Faecalibacterium prausnitzii_E	0.1414845226821604	low	0.0149747891590332
METABAT215_SUBJECTMAPPING_SCAFFOLDS_min1500_COASSEMBLY_8021_1500_MERGED_77_METASPADES__.132.fa	1022	2.608114102804835	2.168918619289954	Firmicutes_A	Gemmiger qucibialis	0.0865636150120039	low	-0.4391954835148808
METABAT215_SUBJECTMAPPING_SCAFFOLDS_min1500_COASSEMBLY_8021_1500_MERGED_77_METASPADES__.62.fa	1022	1.5752012516076916	1.3836973676888955	Firmicutes_A	Ruminiclostridium_E siraeum	0.7157319467639659	low	-0.1915038839187961
METABAT215_SUBJECTMAPPING_SCAFFOLDS_min1500_COASSEMBLY_8021_1500_MERGED_77_METASPADES__.65.fa	1022	1.8558007166535104	1.616446702786966	Verrucomicrobiota	Akkermansia muciniphila	0.1646375141538071	low	-0.2393540138665444
METABAT215_SUBJECTMAPPING_SCAFFOLDS_min1500_COASSEMBLY_8021_1500_MERGED_77_METASPADES__.71.fa	1022	1.292944785346155	1.2510301836482676	Firmicutes_A	CAG-354 sp900555085	0.0466419285736065	low	-0.0419146016978875
METABAT215_SUBJECTMAPPING_SCAFFOLDS_min1500_COASSEMBLY_8021_1500_MERGED_77_METASPADES__.78.fa	1022	1.8689572339601463	1.9322964603530008	Firmicutes_A	UMGS1375 sp900066615	0.9967402882827124	low	0.0633392263928545
METABAT215_SUBJECTMAPPING_SCAFFOLDS_1500_MERGED_K77_METASPADES__Pilot_8016_7_4_F3.136.fa	1026	1.636165779317274	1.6844336978163543	Actinobacteriota	QAMH01 sp900544245	0.0169162572033539	low	0.0482679184990804
METABAT215_SUBJECTMAPPING_SCAFFOLDS_1500_MERGED_K77_METASPADES__Pilot_8025_1_1_C3.39.fa	1026	2.675406771378107	2.4701331729183167	Actinobacteriota	Collinsella sp902362275	0.0360917187315438	low	-0.2052735984597902
METABAT215_SUBJECTMAPPING_SCAFFOLDS_1500_MERGED_K77_METASPADES__Pilot_8025_2_1_B8.32.fa	1026	1.7798055692683574	1.4344566147674858	Firmicutes_A	Ruminococcus_E sp003526955	0.0085589082513637	low	-0.3453489545008716
METABAT215_SUBJECTMAPPING_SCAFFOLDS_1500_MERGED_K77_METASPADES__Pilot_8025_7_3_H1.65.fa	1026	2.5876381704260405	1.8763354283450584	Firmicutes_A	CAG-103 sp900757655	0.0607187124621264	low	-0.7113027420809821
METABAT215_SUBJECTMAPPING_SCAFFOLDS_min1500_COASSEMBLY_8022_1500_MERGED_77_METASPADES__.1.fa	1026	2.359083889622869	2.1946499858917368	Firmicutes_A	Firm-11 sp900548145	0.0427470249918607	low	-0.1644339037311324
METABAT215_SUBJECTMAPPING_SCAFFOLDS_min1500_COASSEMBLY_8025_1500_MERGED_77_METASPADES__.164.fa	1026	1.7721140827663902	1.588922961808004	Firmicutes_A	CAG-110 sp.	0.0232130624319149	low	-0.183191120958386
GUT_GENOME259567.fna.fa	1036	1.7384761723208657	1.5374866819474051	Bacteroidota	UBA6398 sp003150315	0.1180567813459887	low	-0.2009894903734606
METABAT215_SUBJECTMAPPING_SCAFFOLDS_1500_MERGED_K77_METASPADES__Pilot_8014_2_1_C10.63.fa	1036	2.29426917778202	2.284611870754666	Firmicutes_A	Faecalibacterium prausnitzii_I	0.2063070995148673	low	-0.009657307027354
METABAT215_SUBJECTMAPPING_SCAFFOLDS_1500_MERGED_K77_METASPADES__Pilot_8035_1_3_C8.48.fa	1036	1.907230501548306	1.9078219553944675	Firmicutes_A	UBA1777 sp900547315	0.094204009062184	low	0.0005914538461615
METABAT215_SUBJECTMAPPING_SCAFFOLDS_1500_MERGED_K77_METASPADES__Pilot_8035_2_4_C3.111.fa	1036	1.97764482308575	1.905838898835396	Firmicutes_C	Dialister succinatiphilus	0.1074730822318215	low	-0.0718059242503539
METABAT215_SUBJECTMAPPING_SCAFFOLDS_1500_MERGED_K77_METASPADES__Pilot_8035_2_4_C3.64.fa	1036	1.698572259934421	1.3424928707883383	Bacteroidota	Paramuribaculum sp000431155	0.4223924551643823	low	-0.3560793891460827
METABAT215_SUBJECTMAPPING_SCAFFOLDS_min1500_COASSEMBLY_8021_1500_MERGED_77_METASPADES__.132.fa	1036	2.3012384709221547	2.2791789116594234	Firmicutes_A	Gemmiger qucibialis	0.1212032428154781	low	-0.0220595592627312
METABAT215_SUBJECTMAPPING_SCAFFOLDS_min1500_COASSEMBLY_8035_1500_MERGED_77_METASPADES__.12.fa	1036	1.9738132309006504	1.883430673549016	Firmicutes_A	CAG-103 sp900543625	0.4609449773225242	low	-0.0903825573516343
METABAT215_SUBJECTMAPPING_SCAFFOLDS_min1500_COASSEMBLY_8035_1500_MERGED_77_METASPADES__.152.fa	1036	1.4886293026972872	1.3396246253112831	Firmicutes	CAG-433 sp000433675	0.0832527281547531	low	-0.1490046773860041
METABAT215_SUBJECTMAPPING_SCAFFOLDS_min1500_COASSEMBLY_8035_1500_MERGED_77_METASPADES__.7.fa	1036	1.6669861149874865	1.808293886921233	Bacteroidota	CAG-485 sp.	0.0108623924099117	low	0.1413077719337465
METABAT215_SUBJECTMAPPING_SCAFFOLDS_1500_ASSEMBLY_K77_MERGED__Pilot_MoBio_Fiber-Hadza-Nepal_M_3_7038.138.fa	1038	1.5649119821134547	1.487994579118957	Firmicutes_A	Coprococcus sp900066115	0.0091741846307213	low	-0.0769174029944976
METABAT215_SUBJECTMAPPING_SCAFFOLDS_1500_ASSEMBLY_K77_MERGED__Pilot_MoBio_Fiber-Hadza-Nepal_M_3_7038.165.fa	1038	3.012425993815346	2.8941512061686976	Firmicutes_A	CAG-103 sp000432375	0.0303379249748381	low	-0.1182747876466483
METABAT215_SUBJECTMAPPING_SCAFFOLDS_1500_ASSEMBLY_K77_MERGED__Pilot_MoBio_Fiber_C_24_1038.82.fa	1038	3.930669003693105	3.0639020284091094	Actinobacteriota	Collinsella sp900542315	0.0594136566091287	low	-0.8667669752839955
METABAT215_SUBJECTMAPPING_SCAFFOLDS_1500_ASSEMBLY_K77_MERGED__Pilot_MoBio_Fiber_C_24_1038.88.fa	1038	1.7941736920932276	1.419890851406703	Bacteroidota	Phocaeicola mediterraneensis	0.011769463795947	low	-0.3742828406865246
METABAT215_SUBJECTMAPPING_SCAFFOLDS_1500_MERGED_K77_METASPADES__Pilot_8037_2_3_H9.51.fa	1038	2.945402645636774	2.1032843706244053	Firmicutes_A	Gemmiger formicilis	0.0670816596609897	low	-0.8421182750123686
METABAT215_SUBJECTMAPPING_SCAFFOLDS_min1500_COASSEMBLY_8025_1500_MERGED_77_METASPADES__.164.fa	1038	2.366917205878257	1.9177220365915253	Firmicutes_A	CAG-110 sp.	0.0317507193282302	low	-0.4491951692867317
METABAT215_SUBJECTMAPPING_SCAFFOLDS_min1500_COASSEMBLY_8037_1500_MERGED_77_METASPADES__.57.fa	1038	2.6000304254240856	1.8904601389623488	Firmicutes_A	QANA01 sp900554725	0.0166848366511929	low	-0.7095702864617368
METABAT215_SUBJECTMAPPING_SCAFFOLDS_min1500_COASSEMBLY_8037_1500_MERGED_77_METASPADES__.60.fa	1038	1.8041887356053048	1.783679438280103	Firmicutes_A	TF01-11 sp003524945	0.0160029489142862	low	-0.0205092973252019
METABAT215_SUBJECTMAPPING_SCAFFOLDS_1500_MERGED_K77_METASPADES__Pilot_8011_2_2_A9.4.fa	1041	2.9934763038678245	2.726036164835698	Firmicutes_A	Faecalibacterium prausnitzii_J	0.0262879073827206	low	-0.2674401390321264
METABAT215_SUBJECTMAPPING_SCAFFOLDS_1500_MERGED_K77_METASPADES__Pilot_8041_1_3_F12.23.fa	1041	1.4551011599810244	1.3469600877726633	Bacteroidota	Bacteroides intestinalis_A	0.0255955092231618	low	-0.1081410722083611
METABAT215_SUBJECTMAPPING_SCAFFOLDS_1500_MERGED_K77_METASPADES__Pilot_8041_1_3_F12.32.fa	1041	2.117007355446562	1.748003264644464	Firmicutes_A	CAG-110 sp900546075	0.2727859151766499	low	-0.3690040908020979
METABAT215_SUBJECTMAPPING_SCAFFOLDS_min1500_COASSEMBLY_8041_1500_MERGED_77_METASPADES__.105.fa	1041	1.6166701701429973	1.555541946104831	Firmicutes_A	UMGS911 sp. str 1	0.063100813746522	low	-0.0611282240381663
METABAT215_SUBJECTMAPPING_SCAFFOLDS_min1500_COASSEMBLY_8041_1500_MERGED_77_METASPADES__.47.fa	1041	1.3182242722698765	1.2453917748009389	Firmicutes_A	CAG-603 sp900066105	0.0806141808345618	low	-0.0728324974689376
METABAT215_SUBJECTMAPPING_SCAFFOLDS_min1500_COASSEMBLY_8041_1500_MERGED_77_METASPADES__.73.fa	1041	1.3239245631267116	1.3805163356379415	Firmicutes_A	CAG-269 sp001916055	0.032942675095713	low	0.0565917725112299
METABAT215_SUBJECTMAPPING_SCAFFOLDS_min1500_COASSEMBLY_8041_1500_MERGED_77_METASPADES__.77.fa	1041	1.5232283734768532	1.3568008024002958	Firmicutes_A	Eubacterium_R sp900544515	0.6563050236863333	low	-0.1664275710765574
METABAT215_SUBJECTMAPPING_SCAFFOLDS_1500_ASSEMBLY_K77_MERGED__Pilot_MoBio_Fiber-Hadza-Nepal_C_23_7024.180.fa	2024	1.888425919298673	1.3836423571506664	Firmicutes	Faecalibacillus faecis	0.4057007967224387	low	-0.5047835621480066
METABAT215_SUBJECTMAPPING_SCAFFOLDS_1500_ASSEMBLY_K77_MERGED__Pilot_MoBio_Fiber_G_11_1024.147.fa	2024	1.479182321994492	1.3991358911263412	Firmicutes	CAG-582 sp000435515	0.0215164462361144	low	-0.0800464308681507
METABAT215_SUBJECTMAPPING_SCAFFOLDS_1500_ASSEMBLY_K77_MERGED__Pilot_MoBio_Fiber_G_11_1024.31.fa	2024	3.080141464142518	2.194442195378005	Firmicutes_A	SFFH01 sp900542395	0.0903643010596029	low	-0.8856992687645131
METABAT215_SUBJECTMAPPING_SCAFFOLDS_1500_MERGED_K77_METASPADES__Pilot_8014_2_1_C10.63.fa	2024	3.062791477170128	2.604229390246718	Firmicutes_A	Faecalibacterium prausnitzii_I	0.1306096442515254	low	-0.4585620869234099
METABAT215_SUBJECTMAPPING_SCAFFOLDS_1500_MERGED_K77_METASPADES__Pilot_8022_2_1_A5.38.fa	2024	1.5334547911187908	1.3730975411178066	Firmicutes_A	Butyrivibrio_A crossotus	0.133446785395258	low	-0.1603572500009842
METABAT215_SUBJECTMAPPING_SCAFFOLDS_1500_MERGED_K77_METASPADES__Pilot_8022_6_3_G1.77.fa	2024	2.3057378471695134	1.8814190993196536	Firmicutes_A	Faecalibacterium sp900539885	0.3240570467140939	low	-0.4243187478498598
METABAT215_SUBJECTMAPPING_SCAFFOLDS_min1500_COASSEMBLY_8021_1500_MERGED_77_METASPADES__.132.fa	2024	2.976159610506652	2.27247524725645	Firmicutes_A	Gemmiger qucibialis	0.1352185634159622	low	-0.7036843632502019
METABAT215_SUBJECTMAPPING_SCAFFOLDS_min1500_COASSEMBLY_8022_1500_MERGED_77_METASPADES__.1.fa	2024	2.00196443089148	1.6481827838397836	Firmicutes_A	Firm-11 sp900548145	0.0829514699782392	low	-0.3537816470516963
METABAT215_SUBJECTMAPPING_SCAFFOLDS_min1500_COASSEMBLY_8022_1500_MERGED_77_METASPADES__.231.fa	2024	1.676676152344096	1.380049285220651	Firmicutes_A	CAG-245 sp900761475	0.164822030774465	low	-0.2966268671234451
GUT_GENOME258247.fna.fa	2025	3.217282269426529	2.4704416892864334	Firmicutes_A	Evtepia sp900546255	0.009288052543116	low	-0.7468405801400957
METABAT215_SUBJECTMAPPING_SCAFFOLDS_1500_MERGED_K77_METASPADES__Pilot_8024_1_2_A4.67.fa	2025	1.8834822054361544	1.6116689397352404	Bacteroidota	Parabacteroides merdae	0.0027244246314877	uncoated	-0.271813265700914
METABAT215_SUBJECTMAPPING_SCAFFOLDS_1500_MERGED_K77_METASPADES__Pilot_8024_2_2_C12.13.fa	2025	1.560408380211722	1.428106171021921	Firmicutes_A	UMGS905 sp900540085	0.0138957241665712	low	-0.1323022091898009
METABAT215_SUBJECTMAPPING_SCAFFOLDS_1500_MERGED_K77_METASPADES__Pilot_8024_2_2_C12.50.fa	2025	2.390829768552792	2.165138994089353	Firmicutes_A	Blautia_A wexlerae	0.009699443923602	low	-0.2256907744634393
METABAT215_SUBJECTMAPPING_SCAFFOLDS_1500_MERGED_K77_METASPADES__Pilot_8024_2_2_C12.51.fa	2025	1.8121554973640528	1.5029154619808571	Bacteroidota	Bacteroides fragilis	0.0151862543510365	low	-0.3092400353831956
METABAT215_SUBJECTMAPPING_SCAFFOLDS_min1500_COASSEMBLY_8024_1500_MERGED_77_METASPADES__.76.fa	2025	1.8758131960036224	1.6278604974022053	Firmicutes_A	Ruminococcus_E sp900314705	0.0098972644516767	low	-0.2479526986014171
METABAT215_SUBJECTMAPPING_SCAFFOLDS_min1500_COASSEMBLY_8024_1500_MERGED_77_METASPADES__.88.fa	2025	2.062004747590927	1.8556627783589248	Firmicutes_A	COE1 sp001916965	0.0075771746040585	low	-0.2063419692320021
METABAT215_SUBJECTMAPPING_SCAFFOLDS_1500_MERGED_K77_METASPADES__Pilot_8026_2_1_F1.35.fa	2027	2.6602283831203146	2.2781139081989976	Firmicutes_A	Faecalibacterium sp900758465	0.0070015226346995	low	-0.382114474921317
METABAT215_SUBJECTMAPPING_SCAFFOLDS_1500_MERGED_K77_METASPADES__Pilot_8026_2_1_F1.38.fa	2027	2.1992130943942363	1.88403600169116	Firmicutes_A	Gemmiger sp900539695	0.3898228768280702	low	-0.3151770927030763
METABAT215_SUBJECTMAPPING_SCAFFOLDS_1500_MERGED_K77_METASPADES__Pilot_8026_7_4_C1.44.fa	2027	2.8144855168357235	1.912069537475352	Firmicutes_A	Intestinimonas butyriciproducens	0.0078153014915867	low	-0.9024159793603714
METABAT215_SUBJECTMAPPING_SCAFFOLDS_min1500_COASSEMBLY_8026_1500_MERGED_77_METASPADES__.24.fa	2027	1.2701293059776633	1.4043263348988295	Firmicutes_A	CAG-269 sp003525075	0.0052377597948065	low	0.1341970289211662
METABAT215_SUBJECTMAPPING_SCAFFOLDS_min1500_COASSEMBLY_8026_1500_MERGED_77_METASPADES__.48.fa	2027	3.191955234323668	2.284845818320391	Firmicutes_A	Flavonifractor sp000508885	0.0095705961860162	low	-0.9071094160032772
METABAT215_SUBJECTMAPPING_SCAFFOLDS_1500_MERGED_K77_METASPADES__Pilot_8027_6_4_E6.23.fa	2028	2.332339379899576	1.9550590265543013	Firmicutes_A	Faecalibacterium prausnitzii_C	0.0353943305468075	low	-0.3772803533452746
METABAT215_SUBJECTMAPPING_SCAFFOLDS_min1500_COASSEMBLY_8027_1500_MERGED_77_METASPADES__.47.fa	2028	1.5088410815747015	1.483412445956299	Firmicutes_A	Eubacterium_R sp003526845	1.827353107908617	high	-0.0254286356184025
METABAT215_SUBJECTMAPPING_SCAFFOLDS_1500_MERGED_K77_METASPADES__Pilot_8014_6_2_C4.122.fa	2029	1.8453223696806589	1.6206833183334224	Firmicutes_A	Monoglobus pectinilyticus	0.7344763086329582	low	-0.2246390513472365
METABAT215_SUBJECTMAPPING_SCAFFOLDS_1500_MERGED_K77_METASPADES__Pilot_8028_1_1_C1.91.fa	2029	1.94608615248724	1.4797850483513435	Bacteroidota	Alistipes onderdonkii	0.005290508587568	low	-0.4663011041358964
METABAT215_SUBJECTMAPPING_SCAFFOLDS_1500_MERGED_K77_METASPADES__Pilot_8029_1_2_A2.9.fa	2030	2.5540023365671662	1.666519748237572	Firmicutes_C	Dialister invisus	0.0238920418427904	low	-0.8874825883295943
METABAT215_SUBJECTMAPPING_SCAFFOLDS_1500_MERGED_K77_METASPADES__Pilot_8029_6_3_E11.20.fa	2030	1.8624432979855825	1.602960592813469	Firmicutes_A	Ruminococcus_E bromii	0.3200216497459294	low	-0.2594827051721136
METABAT215_SUBJECTMAPPING_SCAFFOLDS_1500_MERGED_K77_METASPADES__Pilot_8029_7_3_E12.89.fa	2030	1.5284781222907031	1.3653357854092285	Firmicutes_A	Eubacterium_R sp000434995	0.0266391263761979	low	-0.1631423368814746
METABAT215_SUBJECTMAPPING_SCAFFOLDS_min1500_COASSEMBLY_8017_1500_MERGED_77_METASPADES__.54.fa	2030	1.8482677464160924	1.6386270572883048	Verrucomicrobiota	Akkermansia muciniphila_B	0.2774907247885257	low	-0.2096406891277875
METABAT215_SUBJECTMAPPING_SCAFFOLDS_1500_MERGED_K77_METASPADES__Pilot_8033_1_1_A4.11.fa	2034	1.945174142726604	1.4409474239916185	Bacteroidota	Phocaeicola dorei	0.2969135855805588	low	-0.5042267187349856
METABAT215_SUBJECTMAPPING_SCAFFOLDS_1500_MERGED_K77_METASPADES__Pilot_8033_1_1_A4.24.fa	2034	1.6576361182273218	1.4148358766404414	Firmicutes_A	CAG-180 sp000432435	0.0582678583453784	low	-0.2428002415868804
METABAT215_SUBJECTMAPPING_SCAFFOLDS_1500_MERGED_K77_METASPADES__Pilot_8033_2_1_B2.53.fa	2034	3.031643818755088	1.8462130293767984	Firmicutes_A	CAG-83 sp001916855	0.0518283954221262	low	-1.1854307893782896
METABAT215_SUBJECTMAPPING_SCAFFOLDS_1500_MERGED_K77_METASPADES__Pilot_8033_6_4_C2.124.fa	2034	1.879239678799253	1.338716513019914	Bacteroidota	Phocaeicola sp900553715	0.5232809886460551	low	-0.540523165779339
METABAT215_SUBJECTMAPPING_SCAFFOLDS_1500_MERGED_K77_METASPADES__Pilot_8033_6_4_C2.45.fa	2034	2.407981336982972	1.6390056329793226	Bacteroidota	UBA7173 sp900545955	0.3669337910033989	low	-0.7689757040036496
METABAT215_SUBJECTMAPPING_SCAFFOLDS_min1500_COASSEMBLY_8002_1500_MERGED_77_METASPADES__.165.fa	2034	1.7390873284716026	1.367157481895251	Bacteroidota	Barnesiella intestinihominis	0.115868022170586	low	-0.3719298465763516
METABAT215_SUBJECTMAPPING_SCAFFOLDS_min1500_COASSEMBLY_8033_1500_MERGED_77_METASPADES__.92.fa	2034	2.4013493363688228	1.7225551963276242	Bacteroidota	CAG-485 sp900549375	0.084512062912331	low	-0.6787941400411985
METABAT215_SUBJECTMAPPING_SCAFFOLDS_1500_MERGED_K77_METASPADES__Pilot_8038_1_2_B9.44.fa	2039	3.752630097243857	2.329070289454044	Firmicutes_A	Faecalibacterium prausnitzii_H	0.0345050041494096	low	-1.4235598077898128
METABAT215_SUBJECTMAPPING_SCAFFOLDS_1500_MERGED_K77_METASPADES__Pilot_8038_2_3_H5.48.fa	2039	1.783035724811929	1.717612223129652	Firmicutes_A	Lachnospira eligens_A	0.0129166439716797	low	-0.065423501682277
METABAT215_SUBJECTMAPPING_SCAFFOLDS_1500_MERGED_K77_METASPADES__Pilot_8038_2_3_H5.69.fa	2039	2.063047875831754	1.745412311248481	Bacteroidota	UBA7173 sp.	0.028761429889688	low	-0.3176355645832729
METABAT215_SUBJECTMAPPING_SCAFFOLDS_min1500_COASSEMBLY_8038_1500_MERGED_77_METASPADES__.162.fa	2039	1.5541649105523956	1.5599980177329522	Firmicutes	CAG-451 sp000438295	0.0137755964739624	low	0.0058331071805566
METABAT215_SUBJECTMAPPING_SCAFFOLDS_min1500_COASSEMBLY_8038_1500_MERGED_77_METASPADES__.61.fa	2039	4.096456048524393	2.4362165334529244	Actinobacteriota	Bifidobacterium adolescentis	0.2392749862206427	low	-1.6602395150714688
METABAT215_SUBJECTMAPPING_SCAFFOLDS_1500_MERGED_K77_METASPADES__Pilot_8039_6_4_A5.22.fa	2040	2.4688668622532366	2.5568497524380787	Firmicutes_A	CAG-83 sp000431575	0.0633051694353486	low	0.087982890184842
METABAT215_SUBJECTMAPPING_SCAFFOLDS_1500_MERGED_K77_METASPADES__Pilot_8039_6_4_A5.29.fa	2040	2.183176950543834	1.6086360805642532	Bacteroidota	Bacteroides eggerthii	0.0748966522182306	low	-0.5745408699795806
METABAT215_SUBJECTMAPPING_SCAFFOLDS_min1500_COASSEMBLY_8039_1500_MERGED_77_METASPADES__.54.fa	2040	1.580270697091659	1.4477821444007668	Firmicutes_A	Eubacterium_R sp000436835	0.1570409674508603	low	-0.1324885526908921
METABAT215_SUBJECTMAPPING_SCAFFOLDS_1500_MERGED_K77_METASPADES__Pilot_8014_2_1_C10.63.fa	7022	3.1559973732716835	2.4386137671016126	Firmicutes_A	Faecalibacterium prausnitzii_I	0.6204979644099788	low	-0.7173836061700709
METABAT215_SUBJECTMAPPING_SCAFFOLDS_1500_MERGED_K77_METASPADES__Pilot_8021_1_1_C2.65.fa	7022	1.2046523732442884	1.177341538887312	Firmicutes_A	CAG-269 sp000437215	0.0256009710153861	low	-0.0273108343569763
METABAT215_SUBJECTMAPPING_SCAFFOLDS_1500_MERGED_K77_METASPADES__Pilot_8021_6_4_E8.9.fa	7022	1.9618379138375608	1.44690571994643	Firmicutes_A	Eubacterium_G ventriosum	0.9055510010417618	low	-0.5149321938911309
METABAT215_SUBJECTMAPPING_SCAFFOLDS_1500_MERGED_K77_METASPADES__Pilot_8021_7_4_E11.54.fa	7022	1.883778116693112	1.6771903441643563	Bacteroidota	Phocaeicola coprophilus	0.1139106457715945	low	-0.2065877725287557
METABAT215_SUBJECTMAPPING_SCAFFOLDS_min1500_COASSEMBLY_8021_1500_MERGED_77_METASPADES__.118.fa	7022	1.919663342407184	1.904545427640605	Firmicutes_A	Faecalibacterium prausnitzii_E	0.1228181725301065	low	-0.0151179147665789
METABAT215_SUBJECTMAPPING_SCAFFOLDS_min1500_COASSEMBLY_8021_1500_MERGED_77_METASPADES__.132.fa	7022	2.089581350121231	1.94052589251866	Firmicutes_A	Gemmiger qucibialis	0.0642850235927975	low	-0.1490554576025711
METABAT215_SUBJECTMAPPING_SCAFFOLDS_min1500_COASSEMBLY_8021_1500_MERGED_77_METASPADES__.15.fa	7022	1.5070005871137402	1.4498563978069647	Firmicutes_A	Eubacterium_G sp000432355	0.2337876622496962	low	-0.0571441893067754
METABAT215_SUBJECTMAPPING_SCAFFOLDS_min1500_COASSEMBLY_8021_1500_MERGED_77_METASPADES__.59.fa	7022	1.7603017411451656	1.843841328852608	Firmicutes_A	Lachnospira sp000436475	0.0504921278789253	low	0.0835395877074425
METABAT215_SUBJECTMAPPING_SCAFFOLDS_min1500_COASSEMBLY_8021_1500_MERGED_77_METASPADES__.62.fa	7022	1.4576021834242745	1.416148547430694	Firmicutes_A	Ruminiclostridium_E siraeum	1.3500302388201726	high	-0.0414536359935804
METABAT215_SUBJECTMAPPING_SCAFFOLDS_1500_ASSEMBLY_K77_MERGED__Pilot_MoBio_Fiber-Hadza-Nepal_C_23_7024.180.fa	7024	1.23309180413878	1.335633442049638	Firmicutes	Faecalibacillus faecis	1.654729260878152	high	0.1025416379108581
METABAT215_SUBJECTMAPPING_SCAFFOLDS_1500_ASSEMBLY_K77_MERGED__Pilot_MoBio_Fiber_G_11_1024.147.fa	7024	1.1602395511043264	1.3444237596910809	Firmicutes	CAG-582 sp000435515	0.0302552848507637	low	0.1841842085867544
METABAT215_SUBJECTMAPPING_SCAFFOLDS_1500_ASSEMBLY_K77_MERGED__Pilot_MoBio_Fiber_G_11_1024.31.fa	7024	1.8046212018921308	2.0010820460646146	Firmicutes_A	SFFH01 sp900542395	0.0616917328856277	low	0.1964608441724837
METABAT215_SUBJECTMAPPING_SCAFFOLDS_min1500_COASSEMBLY_8021_1500_MERGED_77_METASPADES__.132.fa	7024	2.233944302376736	2.039194826833313	Firmicutes_A	Gemmiger qucibialis	0.1163060516224299	low	-0.1947494755434227
METABAT215_SUBJECTMAPPING_SCAFFOLDS_min1500_COASSEMBLY_8022_1500_MERGED_77_METASPADES__.1.fa	7024	1.5109341969738932	1.6937915086213124	Firmicutes_A	Firm-11 sp900548145	0.1382671895518812	low	0.1828573116474192
METABAT215_SUBJECTMAPPING_SCAFFOLDS_min1500_COASSEMBLY_8022_1500_MERGED_77_METASPADES__.113.fa	7024	1.2021139942267778	1.1694172897476232	Firmicutes_A	CAG-465 sp.	0.0272442093386344	low	-0.0326967044791546
METABAT215_SUBJECTMAPPING_SCAFFOLDS_min1500_COASSEMBLY_8022_1500_MERGED_77_METASPADES__.231.fa	7024	1.426839045877531	1.3542624625305777	Firmicutes_A	CAG-245 sp900761475	0.1845746854832038	low	-0.0725765833469533
METABAT215_SUBJECTMAPPING_SCAFFOLDS_min1500_COASSEMBLY_8022_1500_MERGED_77_METASPADES__.25.fa	7024	1.2544181151909886	1.5498950264682736	Firmicutes_A	CAG-269 sp.	0.028902565351282	low	0.295476911277285
METABAT215_SUBJECTMAPPING_SCAFFOLDS_min1500_COASSEMBLY_8022_1500_MERGED_77_METASPADES__.295.fa	7024	1.254429001425316	1.257907356850544	Firmicutes	UBA5026 sp.	0.0329267660577776	low	0.0034783554252277
METABAT215_SUBJECTMAPPING_SCAFFOLDS_1500_MERGED_K77_METASPADES__Pilot_8027_6_4_E6.23.fa	7028	2.382424444661839	2.210730611706182	Firmicutes_A	Faecalibacterium prausnitzii_C	0.0446208854052027	low	-0.1716938329556567
METABAT215_SUBJECTMAPPING_SCAFFOLDS_1500_MERGED_K77_METASPADES__Pilot_8027_7_3_G11.28.fa	7028	2.067400013680235	1.9113003828706985	Proteobacteria	Sutterella sp900762445	0.0620260617289167	low	-0.1560996308095363
METABAT215_SUBJECTMAPPING_SCAFFOLDS_min1500_COASSEMBLY_8027_1500_MERGED_77_METASPADES__.77.fa	7028	1.990723618554915	1.7384092470286625	Bacteroidota	Bacteroides xylanisolvens	0.0053156997214664	low	-0.2523143715262526
METABAT215_SUBJECTMAPPING_SCAFFOLDS_1500_MERGED_K77_METASPADES__Pilot_8014_6_2_C4.122.fa	7029	1.825103872043857	1.6939114912159077	Firmicutes_A	Monoglobus pectinilyticus	1.1900327385881582	high	-0.1311923808279493
METABAT215_SUBJECTMAPPING_SCAFFOLDS_min1500_COASSEMBLY_8003_1500_MERGED_33_METASPADES__.372.fa	7029	1.8423455457688336	1.5082602044800697	Firmicutes_A	UBA4285 sp900545225	2.620146114240302	high	-0.3340853412887639
METABAT215_SUBJECTMAPPING_SCAFFOLDS_1500_MERGED_K77_METASPADES__Pilot_8006_2_1_G6.36.fa	7033	2.792874227974855	1.9808205079860808	Proteobacteria	CAG-267 sp001917135	0.0422035703918872	low	-0.8120537199887741
METABAT215_SUBJECTMAPPING_SCAFFOLDS_1500_MERGED_K77_METASPADES__Pilot_8014_6_2_C4.122.fa	7033	2.369260842058693	1.856676890726914	Firmicutes_A	Monoglobus pectinilyticus	0.1156297212024287	low	-0.5125839513317791
METABAT215_SUBJECTMAPPING_SCAFFOLDS_1500_MERGED_K77_METASPADES__Pilot_8032_2_1_C4.56.fa	7033	2.2951851896782176	2.0065683028303103	Bacteroidota	Alistipes shahii	0.0004766926824508	uncoated	-0.2886168868479073
METABAT215_SUBJECTMAPPING_SCAFFOLDS_min1500_COASSEMBLY_8032_1500_MERGED_77_METASPADES__.17.fa	7033	1.7978330965647358	1.6503609803628527	Actinobacteriota	CAG-1427 sp900542265	0.233412537038169	low	-0.147472116201883
METABAT215_SUBJECTMAPPING_SCAFFOLDS_min1500_COASSEMBLY_8032_1500_MERGED_77_METASPADES__.56.fa	7033	1.300351414638828	1.1949831042572143	Firmicutes_A	CAG-273 sp000438355	0.0133612747952265	low	-0.1053683103816136
METABAT215_SUBJECTMAPPING_SCAFFOLDS_1500_MERGED_K77_METASPADES__Pilot_8014_6_2_C4.122.fa	7035	2.7493986275315256	1.7144496128495237	Firmicutes_A	Monoglobus pectinilyticus	0.0146802058015574	low	-1.034949014682002
METABAT215_SUBJECTMAPPING_SCAFFOLDS_1500_MERGED_K77_METASPADES__Pilot_8022_6_3_G1.77.fa	7035	2.380223542003624	1.9265119028293056	Firmicutes_A	Faecalibacterium sp900539885	0.0071200134427564	low	-0.4537116391743185
METABAT215_SUBJECTMAPPING_SCAFFOLDS_1500_MERGED_K77_METASPADES__Pilot_8034_6_3_F3.83.fa	7035	2.3009319708631724	1.7657673034713115	Bacteroidota	Alistipes finegoldii	0.0010329511743881	uncoated	-0.5351646673918609
METABAT215_SUBJECTMAPPING_SCAFFOLDS_1500_MERGED_K77_METASPADES__Pilot_8034_7_3_D9.5.fa	7035	3.128176770124208	1.97057735121654	Firmicutes_A	Firm-11 sp900540045	0.0031759596322506	uncoated	-1.1575994189076677
METABAT215_SUBJECTMAPPING_SCAFFOLDS_1500_MERGED_K77_METASPADES__Pilot_8036_7_4_H8.32.fa	7037	2.4058167471584446	2.8857246850208846	Firmicutes_A	Faecalibacterium prausnitzii_D	0.0137681955007294	low	0.47990793786244
GUT_GENOME257132.fna.fa	7039	1.717687518808672	1.790356492413938	Firmicutes_A	UMGS1484 sp. str 1	0.0122267990722813	low	0.0726689736052659
METABAT215_SUBJECTMAPPING_SCAFFOLDS_1500_MERGED_K77_METASPADES__Pilot_8038_1_2_B9.44.fa	7039	2.2703086241089645	1.9355512263996928	Firmicutes_A	Faecalibacterium prausnitzii_H	0.3900240134191453	low	-0.3347573977092717
METABAT215_SUBJECTMAPPING_SCAFFOLDS_1500_MERGED_K77_METASPADES__Pilot_8038_2_3_H5.48.fa	7039	1.602891031542533	1.5432528014469336	Firmicutes_A	Lachnospira eligens_A	0.0878575374328586	low	-0.0596382300955995
METABAT215_SUBJECTMAPPING_SCAFFOLDS_1500_MERGED_K77_METASPADES__Pilot_8038_2_3_H5.69.fa	7039	1.6775599767702094	1.5327661586968466	Bacteroidota	UBA7173 sp.	0.0111372359211783	low	-0.1447938180733627
METABAT215_SUBJECTMAPPING_SCAFFOLDS_min1500_COASSEMBLY_8038_1500_MERGED_77_METASPADES__.134.fa	7039	1.7772193891539412	1.3701721976881494	Bacteroidota	CAG-485 sp. str 3	0.6809555549525953	low	-0.4070471914657918
METABAT215_SUBJECTMAPPING_SCAFFOLDS_min1500_COASSEMBLY_8038_1500_MERGED_77_METASPADES__.179.fa	7039	2.0572462933082667	1.7069617332188418	Firmicutes_A	PeH17 sp000435055	1.167403078707931	high	-0.3502845600894249
METABAT215_SUBJECTMAPPING_SCAFFOLDS_min1500_COASSEMBLY_8038_1500_MERGED_77_METASPADES__.25.fa	7039	1.715355712514448	1.495148861819306	Actinobacteriota	Collinsella sp002391315	0.3871279119528804	low	-0.220206850695142
METABAT215_SUBJECTMAPPING_SCAFFOLDS_min1500_COASSEMBLY_8038_1500_MERGED_77_METASPADES__.61.fa	7039	2.305912539698129	1.929784457813494	Actinobacteriota	Bifidobacterium adolescentis	1.0161170974899094	high	-0.3761280818846351
METABAT215_SUBJECTMAPPING_SCAFFOLDS_min1500_COASSEMBLY_8039_1500_MERGED_77_METASPADES__.54.fa	7040	1.4065464321332817	1.3960381257308707	Firmicutes_A	Eubacterium_R sp000436835	0.4354958136594095	low	-0.0105083064024109
METABAT215_SUBJECTMAPPING_SCAFFOLDS_min1500_COASSEMBLY_8039_1500_MERGED_77_METASPADES__.64.fa	7040	1.9173206699110523	1.7109216124831528	Actinobacteriota	Slackia_A sp900553655	0.3841828325589889	low	-0.2063990574278995
METABAT215_SUBJECTMAPPING_SCAFFOLDS_1500_MERGED_K77_METASPADES__Pilot_8011_2_2_A9.4.fa	7041	3.0840191199898688	2.6957630524486142	Firmicutes_A	Faecalibacterium prausnitzii_J	0.0484629255498336	low	-0.3882560675412545
METABAT215_SUBJECTMAPPING_SCAFFOLDS_1500_MERGED_K77_METASPADES__Pilot_8041_1_3_F12.23.fa	7041	1.896748303155792	1.3029022449109415	Bacteroidota	Bacteroides intestinalis_A	0.1482561806808254	low	-0.5938460582448504
METABAT215_SUBJECTMAPPING_SCAFFOLDS_1500_MERGED_K77_METASPADES__Pilot_8041_7_4_H4.43.fa	7041	1.2227411307004905	1.1794354184357376	Firmicutes	CAG-433 sp900546245	0.008843542309992	low	-0.0433057122647528
METABAT215_SUBJECTMAPPING_SCAFFOLDS_min1500_COASSEMBLY_8041_1500_MERGED_77_METASPADES__.77.fa	7041	1.802429216458701	1.353483247660637	Firmicutes_A	Eubacterium_R sp900544515	0.3029047796542617	low	-0.4489459687980639
METABAT215_SUBJECTMAPPING_SCAFFOLDS_1500_ASSEMBLY_K77_MERGED__Pilot_MoBio_Fiber_C_5_1018.60.fa	8018	2.348728511115375	2.042175923499724	Firmicutes_A	Anaerostipes hadrus	0.2357321016444155	low	-0.3065525876156507
METABAT215_SUBJECTMAPPING_SCAFFOLDS_1500_ASSEMBLY_K77_MERGED__Pilot_MoBio_Fiber_L_20_7018.85.fa	8018	1.7734702982573305	1.9989056981098805	Firmicutes_A	ER4 sp000765235	0.0698600130044923	low	0.22543539985255
METABAT215_SUBJECTMAPPING_SCAFFOLDS_1500_ASSEMBLY_K77_MERGED__Pilot_MoBio_Fiber_L_20_7018.92.fa	8018	1.706070003834048	1.8547233920363588	Firmicutes_A	Faecalibacterium prausnitzii	0.0368357750608616	low	0.1486533882023109
METABAT215_SUBJECTMAPPING_SCAFFOLDS_1500_MERGED_K77_METASPADES__Pilot_8017_1_1_B3.43.fa	8018	1.348477179201005	1.290013363410739	Firmicutes_A	Mediterraneibacter torques	0.2757073540469891	low	-0.0584638157902661
METABAT215_SUBJECTMAPPING_SCAFFOLDS_min1500_COASSEMBLY_8017_1500_MERGED_77_METASPADES__.117.fa	8018	1.5792231398670256	1.551199188202275	Firmicutes_A	UBA737 sp900549055	0.1146349284257705	low	-0.0280239516647504
METABAT215_SUBJECTMAPPING_SCAFFOLDS_min1500_COASSEMBLY_8017_1500_MERGED_77_METASPADES__.132.fa	8018	1.5262452923394083	1.4054142339241844	Proteobacteria	Turicimonas muris	0.1804683845075354	low	-0.1208310584152239
METABAT215_SUBJECTMAPPING_SCAFFOLDS_min1500_COASSEMBLY_8017_1500_MERGED_77_METASPADES__.155.fa	8018	4.734727654676233	3.686119457126567	Actinobacteriota	Collinsella sp. str 3	0.1390815959537053	low	-1.0486081975496655
METABAT215_SUBJECTMAPPING_SCAFFOLDS_min1500_COASSEMBLY_8017_1500_MERGED_77_METASPADES__.192.fa	8018	2.2762783877231985	2.310664585457496	Desulfobacterota	Bilophila wadsworthia	0.1062596640853039	low	0.0343861977342974
METABAT215_SUBJECTMAPPING_SCAFFOLDS_min1500_COASSEMBLY_8017_1500_MERGED_77_METASPADES__.237.fa	8018	2.055146898484276	2.1052858482377577	Firmicutes_A	CAG-110 sp003525905	0.082809204513599	low	0.0501389497534816
METABAT215_SUBJECTMAPPING_SCAFFOLDS_min1500_COASSEMBLY_8017_1500_MERGED_77_METASPADES__.54.fa	8018	1.5285800067637358	1.492386059045738	Verrucomicrobiota	Akkermansia muciniphila_B	0.4724617453107649	low	-0.0361939477179977
METABAT215_SUBJECTMAPPING_SCAFFOLDS_min1500_COASSEMBLY_8017_1500_MERGED_77_METASPADES__.85.fa	8018	2.0608725670717405	1.9823904955128024	Firmicutes_A	Agathobaculum butyriciproducens	0.1247909564857395	low	-0.078482071558938
METABAT215_SUBJECTMAPPING_SCAFFOLDS_1500_MERGED_K77_METASPADES__Pilot_8014_2_1_C10.63.fa	8026	3.1722096111314606	2.5135689581804805	Firmicutes_A	Faecalibacterium prausnitzii_I	0.0855947929310539	low	-0.6586406529509801
METABAT215_SUBJECTMAPPING_SCAFFOLDS_1500_MERGED_K77_METASPADES__Pilot_8016_7_4_F3.136.fa	8026	1.8314711443323348	1.780161218576961	Actinobacteriota	QAMH01 sp900544245	0.0366942947176849	low	-0.0513099257553737
METABAT215_SUBJECTMAPPING_SCAFFOLDS_1500_MERGED_K77_METASPADES__Pilot_8022_6_3_G1.77.fa	8026	2.973371520781805	2.920882770624576	Firmicutes_A	Faecalibacterium sp900539885	0.054910844604281	low	-0.052488750157229
METABAT215_SUBJECTMAPPING_SCAFFOLDS_1500_MERGED_K77_METASPADES__Pilot_8025_1_1_C3.53.fa	8026	1.9002686444869867	1.5269633480927236	Bacteroidota	Alistipes putredinis	0.0623695447008695	low	-0.3733052963942631
METABAT215_SUBJECTMAPPING_SCAFFOLDS_1500_MERGED_K77_METASPADES__Pilot_8025_2_1_B8.32.fa	8026	1.9862526591565912	1.4349566618842744	Firmicutes_A	Ruminococcus_E sp003526955	0.0721541168628693	low	-0.5512959972723168
METABAT215_SUBJECTMAPPING_SCAFFOLDS_1500_MERGED_K77_METASPADES__Pilot_8025_7_3_H1.65.fa	8026	2.983340638492268	2.773658183823009	Firmicutes_A	CAG-103 sp900757655	0.1801290881789305	low	-0.209682454669259
METABAT215_SUBJECTMAPPING_SCAFFOLDS_min1500_COASSEMBLY_8022_1500_MERGED_77_METASPADES__.1.fa	8026	2.176807543355156	2.010231470883312	Firmicutes_A	Firm-11 sp900548145	0.1964455626182554	low	-0.1665760724718441
METABAT215_SUBJECTMAPPING_SCAFFOLDS_min1500_COASSEMBLY_8025_1500_MERGED_77_METASPADES__.100.fa	8026	2.6844768136280504	2.20751956752313	Firmicutes_A	UBA738 sp003522945	0.2181766490342694	low	-0.4769572461049205
METABAT215_SUBJECTMAPPING_SCAFFOLDS_min1500_COASSEMBLY_8025_1500_MERGED_77_METASPADES__.164.fa	8026	1.9782729467489528	1.7468689159986754	Firmicutes_A	CAG-110 sp.	0.1204326609218468	low	-0.2314040307502773
METABAT215_SUBJECTMAPPING_SCAFFOLDS_min1500_COASSEMBLY_8025_1500_MERGED_77_METASPADES__.174.fa	8026	2.363552999250235	1.691596132609908	Bacteroidota	CAG-485 sp. str 1	0.082017828877897	low	-0.6719568666403268
METABAT215_SUBJECTMAPPING_SCAFFOLDS_min1500_COASSEMBLY_8025_1500_MERGED_77_METASPADES__.99.fa	8026	2.39142823283698	1.656084731787092	Bacteroidota	Prevotella sp003447235	0.0223936914651687	low	-0.7353435010498879
METABAT215_SUBJECTMAPPING_SCAFFOLDS_min1500_COASSEMBLY_8036_1500_MERGED_77_METASPADES__.103.fa	8026	2.4448897635667315	1.97603730199596	Firmicutes_A	Lawsonibacter asaccharolyticus	0.1617341556953224	low	-0.4688524615707714
METABAT215_SUBJECTMAPPING_SCAFFOLDS_1500_MERGED_K77_METASPADES__Pilot_8029_1_2_A2.9.fa	8030	2.114499229445666	1.8704932935170493	Firmicutes_C	Dialister invisus	0.0017775956819768	uncoated	-0.2440059359286166
METABAT215_SUBJECTMAPPING_SCAFFOLDS_1500_MERGED_K77_METASPADES__Pilot_8029_6_3_E11.20.fa	8030	1.7894289469196385	1.6280051478108413	Firmicutes_A	Ruminococcus_E bromii	0.121357565850605	low	-0.1614237991087972
METABAT215_SUBJECTMAPPING_SCAFFOLDS_1500_MERGED_K77_METASPADES__Pilot_8029_7_3_E12.20.fa	8030	2.0493972728082026	2.0258028693346297	Firmicutes_A	CAG-83 sp900552475	0.0156587623661984	low	-0.0235944034735728
METABAT215_SUBJECTMAPPING_SCAFFOLDS_1500_MERGED_K77_METASPADES__Pilot_8029_7_3_E12.89.fa	8030	1.428610368096619	1.460539813877262	Firmicutes_A	Eubacterium_R sp000434995	0.0042134724566682	uncoated	0.0319294457806431
METABAT215_SUBJECTMAPPING_SCAFFOLDS_min1500_COASSEMBLY_8017_1500_MERGED_77_METASPADES__.54.fa	8030	1.7123470072588545	1.6210892440857412	Verrucomicrobiota	Akkermansia muciniphila_B	0.2141250088427863	low	-0.0912577631731133
GUT_GENOME108274.fna.fa	8032	2.1959843343354346	1.8013281230571692	Bacteroidota	CAG-617 sp000438115	0.4755485307517843	low	-0.3946562112782654
METABAT215_SUBJECTMAPPING_SCAFFOLDS_1500_MERGED_K77_METASPADES__Pilot_8003_1_1_E6.44.fa	8032	2.0717378050773694	1.7864412675373835	Firmicutes_A	Phil1 sp001940855	0.3465180677098106	low	-0.2852965375399858
METABAT215_SUBJECTMAPPING_SCAFFOLDS_1500_MERGED_K77_METASPADES__Pilot_8022_6_3_G1.77.fa	8032	2.0435719727210686	2.02085848296814	Firmicutes_A	Faecalibacterium sp900539885	0.0656030653717084	low	-0.0227134897529284
METABAT215_SUBJECTMAPPING_SCAFFOLDS_1500_MERGED_K77_METASPADES__Pilot_8025_1_1_C3.53.fa	8032	1.8201495701942387	1.6695509123577674	Bacteroidota	Alistipes putredinis	0.0169268511046909	low	-0.1505986578364713
METABAT215_SUBJECTMAPPING_SCAFFOLDS_1500_MERGED_K77_METASPADES__Pilot_8031_6_4_D6.64.fa	8032	1.4636677576036816	1.4050131224331088	Firmicutes_A	Coprococcus sp000433075	0.163185839865769	low	-0.0586546351705727
METABAT215_SUBJECTMAPPING_SCAFFOLDS_1500_MERGED_K77_METASPADES__Pilot_8031_6_4_D6.78.fa	8032	2.163107710487967	1.9628377966969373	Firmicutes_A	Angelakisella sp900552845	0.0442023968900619	low	-0.2002699137910295
METABAT215_SUBJECTMAPPING_SCAFFOLDS_1500_MERGED_K77_METASPADES__Pilot_8031_7_4_C4.30.fa	8032	1.794563986738675	1.5651549845665425	Bacteroidota	Prevotella sp900315955	0.149520252538373	low	-0.2294090021721324
METABAT215_SUBJECTMAPPING_SCAFFOLDS_1500_MERGED_K77_METASPADES__Pilot_8031_7_4_C4.63.fa	8032	1.980043218497033	1.7438236294749938	Firmicutes_A	CAG-110 sp900540635	0.0810657787127289	low	-0.2362195890220391
METABAT215_SUBJECTMAPPING_SCAFFOLDS_min1500_COASSEMBLY_8001_1500_MERGED_77_METASPADES__.206.fa	8032	2.040607062596354	1.7801706423309909	Bacteroidota	Alistipes_A sp900240235	0.0650874041642192	low	-0.260436420265363
METABAT215_SUBJECTMAPPING_SCAFFOLDS_min1500_COASSEMBLY_8031_1500_MERGED_77_METASPADES__.131.fa	8032	1.7327083228055649	1.65683343516287	Bacteroidota	Alistipes sp900546065	0.0112985777748337	low	-0.0758748876426949
METABAT215_SUBJECTMAPPING_SCAFFOLDS_min1500_COASSEMBLY_8031_1500_MERGED_77_METASPADES__.138.fa	8032	1.7846506677315743	1.6277214648370266	Firmicutes_A	CAG-83 sp900548615	0.7796572532269183	low	-0.1569292028945477
METABAT215_SUBJECTMAPPING_SCAFFOLDS_min1500_COASSEMBLY_8031_1500_MERGED_77_METASPADES__.155.fa	8032	1.8653681583497264	1.737601241382496	Firmicutes_A	Ruminococcus_E bromii_B	0.1327106047206901	low	-0.1277669169672304
METABAT215_SUBJECTMAPPING_SCAFFOLDS_min1500_COASSEMBLY_8031_1500_MERGED_77_METASPADES__.6.fa	8032	1.7467828384694637	1.6271862135158903	Proteobacteria	Klebsiella variicola	0.0836993267697871	low	-0.1195966249535733
METABAT215_SUBJECTMAPPING_SCAFFOLDS_1500_ASSEMBLY_K77_MERGED__Pilot_MoBio_Fiber-Hadza-Nepal_M_3_7038.138.fa	8038	1.629619039310369	1.6602370002237254	Firmicutes_A	Coprococcus sp900066115	0.0382931884432639	low	0.0306179609133563
METABAT215_SUBJECTMAPPING_SCAFFOLDS_1500_ASSEMBLY_K77_MERGED__Pilot_MoBio_Fiber-Hadza-Nepal_M_3_7038.165.fa	8038	2.672541074630053	2.127034271969673	Firmicutes_A	CAG-103 sp000432375	0.0317692963248785	low	-0.54550680266038
METABAT215_SUBJECTMAPPING_SCAFFOLDS_1500_ASSEMBLY_K77_MERGED__Pilot_MoBio_Fiber_C_24_1038.88.fa	8038	1.6455309341947952	1.6798593867277865	Bacteroidota	Phocaeicola mediterraneensis	0.0039324088414074	uncoated	0.0343284525329912
METABAT215_SUBJECTMAPPING_SCAFFOLDS_1500_MERGED_K77_METASPADES__Pilot_8037_2_3_H9.51.fa	8038	2.48037081999638	1.9314144769494288	Firmicutes_A	Gemmiger formicilis	0.0935591570673031	low	-0.5489563430469511
METABAT215_SUBJECTMAPPING_SCAFFOLDS_min1500_COASSEMBLY_8037_1500_MERGED_77_METASPADES__.57.fa	8038	2.417080762766482	1.7607383956466132	Firmicutes_A	QANA01 sp900554725	0.1373223755812963	low	-0.6563423671198687
